# Measuring the burden of hundreds of BioBricks defines an evolutionary limit on constructability in synthetic biology

**DOI:** 10.1101/2024.04.08.588465

**Authors:** Noor Radde, Genevieve A. Mortensen, Diya Bhat, Shireen Shah, Joseph J. Clements, Sean P. Leonard, Matthew J. McGuffie, Dennis M. Mishler, Jeffrey E. Barrick

**Author notes:** Equal contributions (Noor Radde, Genevieve A. Mortensen).

## Abstract

Engineered DNA will slow the growth of a host cell if it redirects limiting resources or otherwise interferes with homeostasis. Populations of engineered cells can rapidly become dominated by “escape mutants” that evolve to alleviate this burden by inactivating the intended function. Synthetic biologists working with bacteria rely on genetic parts and devices encoded on plasmids, but the burden of different engineered DNA sequences is rarely characterized. We measured how 301 BioBricks on high-copy plasmids affected the growth rate of *Escherichia coli*. Of these, 59 (19.6%) negatively impacted growth. The burden imposed by engineered DNA is commonly associated with diverting ribosomes or other gene expression factors away from producing endogenous genes that are essential for cellular replication. In line with this expectation, BioBricks exhibiting burden were more likely to contain highly active constitutive promoters and strong ribosome binding sites. By monitoring how much each BioBrick reduced expression of a chromosomal GFP reporter, we found that the burden of most, but not all, BioBricks could be wholly explained by diversion of gene expression resources. Overall, no BioBricks reduced the growth rate of *E. coli* by >45%, which agreed with a population genetic model that predicts such plasmids should be “unclonable” because escape mutants will take over during growth of a bacterial colony or small laboratory culture from a transformed cell. We made this model available as an interactive web tool for synthetic biology education and added our burden measurements to the iGEM Registry descriptions of each BioBrick.
