## Supplemental Tables S1-S6 for "Measuring the burden of hundreds of BioBricks defines an evolutionary limit on constructability in synthetic biology": Table S1 - Scale-up cell doubling calculations.csv

scale	cell.divisions	num.cells	volume.in.mL	cells.per.mL	OD	cells.per.mL.per.OD
colony	22.93156857	8.00E+06	NA	NA	NA	NA
test tube	34.21928095	2.00E+10	4	5.00E+09	5	1.00E+09
flask culture	41.12617154	2.40E+12	200	1.20E+10	12	1.00E+09
large fermenter	56.15084952	8.00E+16	1000000	8.00E+10	80	1.00E+09
