## Supplemental Tables S1-S6 for "Measuring the burden of hundreds of BioBricks defines an evolutionary limit on constructability in synthetic biology": Table S4 - BioBrick sequencing.csv

# accession – BioBrick accession number in the iGEM Registry of Standard Biological Parts (https://igem.org/Registry)
# strain – transformed strain ID from which plasmid was isolated for sequencing
# backbone – vector backbones housing the BioBrick in strain that was sequenced
# host - E. coli host strain containing the plasmid
# burden.measured – whether the burden of this BioBrick was measured
# sequencing.type - technology used for sequencing this sample
# library.id - identification code for the DNA library that was sequenced (some samples were sequenced multiple times)
# sequencing.update - whether the Backbone or BioBrick were reassigned after sequencing (due to discrepancies between iGEM Distribution kit annotations or sample mix-ups)
# biobrick.prefix, biobrick.suffix - BioBrick prefix and suffix assembly compatibility and type
# backbone.sequence - CONFIRMED if exactly as designed or DISCREPANCY if differences observed
# backbone.discrepancies - differences observed in the Backbone sequence
# biobrick.sequence - CONFIRMED if exactly as designed, DISCREPANCY if differences observed, or MUTATED if transposon or large deletions observed
# biobrick.discrepancies - differences observed in the BioBrick sequence
# sequencing.notes - notes regarding the sequencing results
# registry.notes - relevant notes regarding the BioBrick in the iGEM Registry
accession	strain	backbone	host	burden.measured	sequencing.type	library.id	sequencing.update	biobrick.prefix	biobrick.suffix	backbone.sequence	backbone.discrepancies	biobrick.sequence	biobrick.discrepancies	sequencing.notes	registry.notes
K325218	BB3	pSB1C3	DH10B-GEM	TRUE	illumina	BB3_1		RFC 10 (non-coding)	RFC 10 (non-coding)	CONFIRMED		DISCREPANCY	3262 Δ1 bp, 3288 +31 bp	The discrepancy is between the pBAD promoter and the luciferase gene. It is unlikely to affect function and may have been there all along. This region is not covered by Sanger sequencing of the distribution kit.
K731721	BB5	pSB3C5	DH10B-GEM	TRUE	illumina	BB5_1	Reassigned Backbone	RFC 10 (non-coding)	RFC 10 (non-coding)	DISCREPANCY	650 C→T, 950 T→C, 1042 +G, 1215 C→T, 1729 Δ1 bp	CONFIRMED
K731721	BB6	pSB3C5	DH10B-GEM	TRUE	illumina	BB6_1	Reassigned Backbone	RFC 10 (non-coding)	RFC 10 (non-coding)	DISCREPANCY	650 C→T, 950 T→C, 1042 +G, 1215 C→T, 1729 Δ1 bp	CONFIRMED
K584003	BB7	pSB1C3	DH10B-GEM	TRUE	illumina	BB7_1	Reassigned BioBrick	RFC 10 (non-coding)	RFC 10 (non-coding)	CONFIRMED		CONFIRMED
K584003	BB7	pSB1C3	DH10B-GEM	TRUE	nanopore	BB7_N	Reassigned BioBrick	RFC 10 (non-coding)	RFC 10 (non-coding)	CONFIRMED		CONFIRMED
K584003	BB8	pSB1C3	DH10B-GEM	TRUE	illumina	BB8_1	Reassigned BioBrick	RFC 10 (non-coding)	RFC 10 (non-coding)	CONFIRMED		CONFIRMED
K137018	BB19	pSB1C3	DH10B-GEM	TRUE	illumina	BB19_1		RFC 10 (non-coding)	RFC 10 (non-coding)	CONFIRMED		CONFIRMED
K314110	BB21	pSB1C3	DH10B-GEM	TRUE	illumina	BB21_1		RFC 10 (non-coding)	RFC 10 (non-coding)	CONFIRMED		CONFIRMED
K731722	BB22	pSB1C3	DH10B-GEM	TRUE	illumina	BB22_1		RFC 10 (non-coding)	RFC 10 (non-coding)	CONFIRMED		CONFIRMED
K398326	BB23	pSB1C3	DH10B-GEM	TRUE	illumina	BB23_1		RFC 10 (non-coding)	RFC 10 (non-coding)	CONFIRMED		CONFIRMED
K398331	BB24	pSB1C3	DH10B-GEM	TRUE	illumina	BB24_1		RFC 10 (non-coding)	RFC 10 (non-coding)	CONFIRMED		CONFIRMED
K808025	BB25	pSB1C3	DH10B-GEM	TRUE	illumina	BB25_1		RFC 10 (protein-coding)	RFC 10 (protein-coding)	CONFIRMED		CONFIRMED
K808003	BB28	pSB1C3	DH10B-GEM	TRUE	illumina	BB28_1		RFC 10 (protein-coding)	RFC 10 (protein-coding)	CONFIRMED		CONFIRMED
K648029	BB40	pSB1C3	DH10B-GEM	TRUE	illumina	BB40_1		RFC 10 (non-coding)	RFC 10 (non-coding)	DISCREPANCY	118 G→A, 2028 4 bp→GAA	CONFIRMED
K325903	BB47	pSB1C3	DH10B-GEM	TRUE	illumina	BB47_1		RFC 10 (non-coding)	RFC 10 (non-coding)	CONFIRMED		CONFIRMED
K316003	BB54	pSB1C3	DH10B-GEM	TRUE	illumina	BB54_1		RFC 10 (non-coding)	RFC 10 (non-coding)	DISCREPANCY	34 G→AC	CONFIRMED
K823017	BB55	pSB1C3	DH10B-GEM	TRUE	illumina	BB55_1		RFC 10 (non-coding)	RFC 10 (non-coding)	CONFIRMED		CONFIRMED
K523000	BB56	pSB1C3	DH10B-GEM	TRUE	illumina	BB56_1		RFC 10 (non-coding)	RFC 10 (non-coding)	CONFIRMED		CONFIRMED
K817018	BB57	pSB1C3	DH10B-GEM	TRUE	illumina	BB57_1		RFC 10 (non-coding)	RFC 10 (non-coding)	CONFIRMED		CONFIRMED
K538104	BB58	pSB1C3	DH10B-GEM	TRUE	illumina	BB58_1		RFC 10 (non-coding)	RFC 10 (non-coding)	CONFIRMED		CONFIRMED
K873002	BB59	pSB1C3	DH10B-GEM	TRUE	illumina	BB59_1		RFC 10 (non-coding)	RFC 10 (non-coding)	CONFIRMED		CONFIRMED
K538004	BB60	pSB1C3	DH10B-GEM	TRUE	illumina	BB60_1		RFC 10 (protein-coding)	RFC 10 (protein-coding)	CONFIRMED		CONFIRMED
S05060	BB61	pSB1C3	DH10B-GEM	TRUE	illumina	BB61_1		RFC 10 (protein-coding)	RFC 10 (protein-coding)	CONFIRMED		CONFIRMED
K538000	BB62	pSB1C3	DH10B-GEM	TRUE	illumina	BB62_1		RFC 10 (protein-coding)	RFC 10 (protein-coding)	CONFIRMED		CONFIRMED
K774001	BB63	pSB1C3	DH10B-GEM	TRUE	illumina	BB63_1		RFC 10 (non-coding)	RFC 10 (non-coding)	CONFIRMED		CONFIRMED
K525998	BB64	pSB1C3	DH10B-GEM	TRUE	illumina	BB64_1		RFC 10 (non-coding)	RFC 10 (non-coding)	CONFIRMED		CONFIRMED
K748002	BB65	pSB1C3	DH10B-GEM	TRUE	illumina	BB65_1		RFC 10 (protein-coding)	RFC 10 (protein-coding)	CONFIRMED		CONFIRMED
K608002	BB66	pSB1C3	DH10B-GEM	TRUE	illumina	BB66_1		RFC 10 (non-coding)	RFC 10 (non-coding)	CONFIRMED		CONFIRMED
K145001	BB72	pSB1C3	DH10B-GEM	TRUE	illumina	BB72_1		RFC 10 (protein-coding)	RFC 10 (protein-coding)	CONFIRMED		CONFIRMED
K525306	BB73	pSB1C3	DH10B-GEM	TRUE	illumina	BB73_1		RFC 10 (non-coding)	RFC 10 (non-coding)	CONFIRMED		CONFIRMED
K525406	BB75	pSB1C3	DH10B-GEM	TRUE	illumina	BB75_1		RFC 10 (non-coding)	RFC 10 (non-coding)	CONFIRMED		CONFIRMED
J23119	BB79	pSB1A2	DH10B-GEM	TRUE	illumina	BB79_1		RFC 10 (non-coding)	RFC 10 (non-coding)	DISCREPANCY	204 T→C, 639 G→A	CONFIRMED
K592011	BB81	pSB1C3	DH10B-GEM	TRUE	illumina	BB81_1		RFC 10 (protein-coding)	RFC 10 (protein-coding)	CONFIRMED		CONFIRMED
K346000	BB85	pSB1C3	DH10B-GEM	TRUE	illumina	BB85_1		RFC 10 (non-coding)	RFC 10 (non-coding)	CONFIRMED		CONFIRMED
K575008	BB86	pSB1C3	DH10B-GEM	TRUE	illumina	BB86_1		RFC 10 (non-coding)	RFC 10 (non-coding)	CONFIRMED		CONFIRMED
K395602	BB87	pSB1C3	DH10B-GEM	TRUE	illumina	BB87_1		RFC 10 (non-coding)	RFC 10 (non-coding)	CONFIRMED		CONFIRMED
K575009	BB89	pSB1C3	DH10B-GEM	TRUE	illumina	BB89_1		RFC 10 (non-coding)	RFC 10 (non-coding)	CONFIRMED		CONFIRMED
J23100	BB105	J61002	DH10B-GEM	FALSE	illumina	BB105_1		Anderson Promoter Series	Anderson Promoter Series	DISCREPANCY	1047 T→C, 1482 G→A, 2915 A→T	CONFIRMED
J23101	BB106	J61002	DH10B-GEM	FALSE	illumina	BB106_1		Anderson Promoter Series	Anderson Promoter Series	DISCREPANCY	1047 T→C, 1482 G→A, 2915 A→T	CONFIRMED
J23102	BB107	J61002	DH10B-GEM	FALSE	illumina	BB107_1		Anderson Promoter Series	Anderson Promoter Series	DISCREPANCY	1047 T→C, 1482 G→A, 2915 A→T	CONFIRMED
J23103	BB108	J61002	DH10B-GEM	FALSE	illumina	BB108_1		Anderson Promoter Series	Anderson Promoter Series	DISCREPANCY	1047 T→C, 1482 G→A, 2915 A→T	CONFIRMED
J23104	BB109	J61002	DH10B-GEM	FALSE	illumina	BB109_1		Anderson Promoter Series	Anderson Promoter Series	DISCREPANCY	1047 T→C, 1482 G→A, 2915 A→T	CONFIRMED
J23105	BB110	J61002	DH10B-GEM	FALSE	illumina	BB110_1		Anderson Promoter Series	Anderson Promoter Series	DISCREPANCY	1047 T→C, 1482 G→A, 2915 A→T	CONFIRMED
J23105	BB110	J61002	DH10B-GEM	FALSE	illumina	BB110_2		Anderson Promoter Series	Anderson Promoter Series	DISCREPANCY	1047 T→C, 1482 G→A, 2915 A→T	CONFIRMED
J23105	BB110	J61002	DH10B-GEM	FALSE	illumina	BB110_3		Anderson Promoter Series	Anderson Promoter Series	DISCREPANCY	1047 T→C, 1482 G→A, 2915 A→T	CONFIRMED
J23106	BB111	J61002	DH10B-GEM	FALSE	illumina	BB111_1		Anderson Promoter Series	Anderson Promoter Series	DISCREPANCY	1047 T→C, 1482 G→A, 2915 A→T	CONFIRMED
J23106	BB111	J61002	DH10B-GEM	FALSE	illumina	BB111_2		Anderson Promoter Series	Anderson Promoter Series	DISCREPANCY	1047 T→C, 1482 G→A, 2915 A→T	CONFIRMED
J23107	BB112	J61002	DH10B-GEM	FALSE	illumina	BB112_1		Anderson Promoter Series	Anderson Promoter Series	DISCREPANCY	1047 T→C, 1482 G→A, 2915 A→T	DISCREPANCY	2939 C→T	Not a misassigned Anderson series Promoter
J23110	BB113	J61002	DH10B-GEM	FALSE	illumina	BB113_1		Anderson Promoter Series	Anderson Promoter Series	DISCREPANCY	1047 T→C, 1482 G→A, 2915 A→T	CONFIRMED		Sequencing is a mixture that is 30% a different Anderson series promoter (J23112), likely two samples mixed during sequencing
J23112	BB114	J61002	DH10B-GEM	FALSE	illumina	BB114_1		Anderson Promoter Series	Anderson Promoter Series	DISCREPANCY	1047 T→C, 1482 G→A, 2915 A→T	CONFIRMED		Sequencing is a mixture that is 30% a different Anderson series promoter (J23112), likely two samples mixed during sequencing
B0030	BB119	pSB1C3	DH10B-GEM	TRUE	illumina	BB119_1		RFC 10 (non-coding)	RFC 1000 (5'UTR)	DISCREPANCY	791 C→A	CONFIRMED
K1188002	BB120	pSB1C3	DH10B-GEM	TRUE	illumina	BB120_1		RFC 10 (protein-coding)	RFC 10 (protein-coding)	CONFIRMED		CONFIRMED
K1218003	BB121	pSB1C3	DH10B-GEM	TRUE	illumina	BB121_1		RFC 10 (protein-coding)	RFC 10 (protein-coding)	CONFIRMED		CONFIRMED
K1218003	BB121	pSB1C3	DH10B-GEM	TRUE	illumina	BB121_2		RFC 10 (protein-coding)	RFC 10 (protein-coding)	CONFIRMED		CONFIRMED
J23113	BB127	J61002	DH10B-GEM	FALSE	illumina	BB127_1		Anderson Promoter Series	Anderson Promoter Series	DISCREPANCY	1047 T→C, 1482 G→A, 2915 A→T	CONFIRMED
J23114	BB128	J61002	DH10B-GEM	FALSE	illumina	BB128_1		Anderson Promoter Series	Anderson Promoter Series	DISCREPANCY	1047 T→C, 1482 G→A, 2915 A→T	CONFIRMED
J23115	BB129	J61002	DH10B-GEM	FALSE	illumina	BB129_1		Anderson Promoter Series	Anderson Promoter Series	DISCREPANCY	1047 T→C, 1482 G→A, 2915 A→T	DISCREPANCY	2939 C→T, 2943 T→A	Not a misassigned Anderson series Promoter
J23116	BB130	J61002	DH10B-GEM	FALSE	illumina	BB130_1		Anderson Promoter Series	Anderson Promoter Series	DISCREPANCY	1047 T→C, 1482 G→A, 2915 A→T	CONFIRMED
J23118	BB131	J61002	DH10B-GEM	FALSE	illumina	BB131_1		Anderson Promoter Series	Anderson Promoter Series	DISCREPANCY	1047 T→C, 1482 G→A, 2915 A→T	CONFIRMED
I13500	BB133	pSB1A2	DH10B-GEM	TRUE	illumina	BB133_1		RFC 10 (non-coding)	RFC 10 (non-coding)	DISCREPANCY	204 T→C, 639 G→A	CONFIRMED
K608003	BB134	pSB1C3	DH10B-GEM	TRUE	illumina	BB134_1		RFC 10 (non-coding)	RFC 10 (non-coding)	DISCREPANCY	2019 (A)8→7	CONFIRMED
K608004	BB136	pSB1C3	DH10B-GEM	TRUE	illumina	BB136_1		RFC 10 (non-coding)	RFC 10 (non-coding)	DISCREPANCY	107 C→T, 736 T→C, 1288 T→C	CONFIRMED
K608004	BB136	pSB1C3	DH10B-GEM	TRUE	illumina	BB136_2		RFC 10 (non-coding)	RFC 10 (non-coding)	DISCREPANCY	107 C→T, 736 T→C, 1288 T→C	CONFIRMED
K819017	BB137	pSB1C3	DH10B-GEM	TRUE	illumina	BB137_1		RFC 10 (non-coding)	RFC 10 (non-coding)	CONFIRMED		CONFIRMED
K819017	BB137	pSB1C3	DH10B-GEM	TRUE	illumina	BB137_2		RFC 10 (non-coding)	RFC 10 (non-coding)	CONFIRMED		CONFIRMED
K608006	BB138	pSB1C3	DH10B-GEM	TRUE	illumina	BB138_1		RFC 10 (non-coding)	RFC 10 (non-coding)	DISCREPANCY	1633 G→A	CONFIRMED
C0056	BB139	pSB1AK3	DH10B-GEM	TRUE	nanopore	BB139_N	Reassigned Backbone	RFC 10 (protein-coding)	RFC 10 (protein-coding)	DISCREPANCY	35 Δ1 bp, 282 T→C, 717 G→A	CONFIRMED
J52022	BB144	pSB1C3	DH10B-GEM	TRUE	illumina	BB144_1		RFC 23	RFC 23	CONFIRMED		DISCREPANCY	2885 Δ1 bp, 2891 +A
J52022	BB144	pSB1C3	DH10B-GEM	TRUE	illumina	BB144_2		RFC 23	RFC 23	CONFIRMED		DISCREPANCY	2885 Δ1 bp, 2891 +A
J52040	BB145	pSB1C3	DH10B-GEM	TRUE	illumina	BB145_1		RFC 23	RFC 23	CONFIRMED		DISCREPANCY	2885 Δ1 bp, 2891 +A
J52040	BB145	pSB1C3	DH10B-GEM	TRUE	illumina	BB145_2		RFC 23	RFC 23	CONFIRMED		DISCREPANCY	2885 Δ1 bp, 2891 +A
J45219	BB146	pSB1C3	DH10B-GEM	TRUE	illumina	BB146_1		RFC 10 (non-coding)	RFC 10 (non-coding)	CONFIRMED		CONFIRMED
J45219	BB146	pSB1C3	DH10B-GEM	TRUE	illumina	BB146_2		RFC 10 (non-coding)	RFC 10 (non-coding)	CONFIRMED		CONFIRMED
J45299	BB147	pSB1C3	DH10B-GEM	TRUE	illumina	BB147_1		RFC 10 (non-coding)	RFC 10 (non-coding)	CONFIRMED		CONFIRMED
J45299	BB147	pSB1C3	DH10B-GEM	TRUE	illumina	BB147_2		RFC 10 (non-coding)	RFC 10 (non-coding)	CONFIRMED		CONFIRMED
J45299	BB147	pSB1C3	DH10B-GEM	TRUE	illumina	BB147_3		RFC 10 (non-coding)	RFC 10 (non-coding)	CONFIRMED		CONFIRMED
I732920	BB148	pSB1C3	DH10B-GEM	TRUE	illumina	BB148_1		RFC 10 (non-coding)	RFC 10 (non-coding)	CONFIRMED		MUTATED	All but B0015 deleted or not assembled	Large construct flanked with copies of the B0015 double terminator that didn't assemble correctly or mutated. Only one exact copy is left of B0015	Sequence is marked inconsistent
I732920	BB148	pSB1C3	DH10B-GEM	TRUE	illumina	BB148_2		RFC 10 (non-coding)	RFC 10 (non-coding)	CONFIRMED		MUTATED	All but B0015 deleted or not assembled	Large construct flanked with copies of the B0015 double terminator that didn't assemble correctly or mutated. Only one exact copy is left of B0015	Sequence is marked inconsistent
I746200	BB149	pSB1C3	DH10B-GEM	TRUE	illumina	BB149_1		RFC 10 (protein-coding)	RFC 10 (protein-coding)	CONFIRMED		CONFIRMED
I746200	BB149	pSB1C3	DH10B-GEM	TRUE	illumina	BB149_2		RFC 10 (protein-coding)	RFC 10 (protein-coding)	CONFIRMED		CONFIRMED
K1150038	BB150	pSB1C3	DH10B-GEM	TRUE	illumina	BB150_1		RFC 25	RFC 25	CONFIRMED		CONFIRMED
K1150038	BB150	pSB1C3	DH10B-GEM	TRUE	illumina	BB150_2		RFC 25	RFC 25	CONFIRMED		CONFIRMED
K1150039	BB151	pSB1C3	DH10B-GEM	TRUE	illumina	BB151_1		RFC 25	RFC 25	CONFIRMED		CONFIRMED
K1150039	BB151	pSB1C3	DH10B-GEM	TRUE	illumina	BB151_2		RFC 25	RFC 25	CONFIRMED		CONFIRMED
K1150040	BB152	pSB1C3	DH10B-GEM	TRUE	illumina	BB152_1		RFC 25	RFC 25	CONFIRMED		CONFIRMED
K1150040	BB152	pSB1C3	DH10B-GEM	TRUE	illumina	BB152_2		RFC 25	RFC 25	CONFIRMED		CONFIRMED
K1150041	BB153	pSB1C3	DH10B-GEM	TRUE	illumina	BB153_1		RFC 25	RFC 25	CONFIRMED		CONFIRMED
K1150041	BB153	pSB1C3	DH10B-GEM	TRUE	illumina	BB153_2		RFC 25	RFC 25	CONFIRMED		CONFIRMED
K1150042	BB154	pSB1C3	DH10B-GEM	TRUE	illumina	BB154_1		RFC 25	RFC 25	CONFIRMED		CONFIRMED
K1150042	BB154	pSB1C3	DH10B-GEM	TRUE	illumina	BB154_2		RFC 25	RFC 25	CONFIRMED		CONFIRMED
K1150043	BB155	pSB1C3	DH10B-GEM	TRUE	illumina	BB155_1		RFC 25	RFC 25	CONFIRMED		DISCREPANCY	Order of assembled BioBricks seems to be reversed relative to design
K1150043	BB155	pSB1C3	DH10B-GEM	TRUE	illumina	BB155_2		RFC 25	RFC 25	CONFIRMED		DISCREPANCY	Order of assembled BioBricks seems to be reversed relative to design
B0025	BB156	pSB1A2	DH10B-GEM	TRUE	nanopore	BB156_N		RFC 10 (non-coding)	RFC 10 (non-coding)	DISCREPANCY	204 T→C, 639 G→A, 2072 T→A, 2,079 +A	CONFIRMED		Contains a mutation in the prefix that does not affect the restriction sites and an additional A inserted between the prefix and the part
K819010	BB164	pSB1C3	DH10B-GEM	TRUE	illumina	BB164_1		RFC 10 (non-coding)	RFC 10 (non-coding)	CONFIRMED		CONFIRMED
K608007	BB165	pSB1C3	DH10B-GEM	TRUE	illumina	BB165_1		RFC 10 (non-coding)	RFC 10 (non-coding)	CONFIRMED		CONFIRMED
K608010	BB169	pSB1C3	DH10B-GEM	TRUE	illumina	BB169_1		RFC 10 (non-coding)	RFC 10 (non-coding)	CONFIRMED		CONFIRMED
K608011	BB171	pSB1C3	DH10B-GEM	TRUE	illumina	BB171_1		RFC 10 (non-coding)	RFC 10 (non-coding)	BACKBONE	1633 G→A	CONFIRMED
K733001	BB172	pSB1C3	DH10B-GEM	TRUE	illumina	BB172_1		RFC 10 (non-coding)	RFC 10 (non-coding)	CONFIRMED		CONFIRMED
K608012	BB173	pSB1C3	DH10B-GEM	TRUE	illumina	BB173_1		RFC 10 (non-coding)	RFC 10 (non-coding)	CONFIRMED		CONFIRMED
K575014	BB175	pSB1C3	DH10B-GEM	TRUE	illumina	BB175_1		RFC 10 (non-coding)	RFC 10 (non-coding)	CONFIRMED		CONFIRMED
K523002	BB176	pSB1C3	DH10B-GEM	TRUE	illumina	BB176_1		RFC 10 (non-coding)	RFC 10 (non-coding)	DISCREPANCY	1599 C→A	CONFIRMED
K523003	BB178	pSB1C3	DH10B-GEM	TRUE	illumina	BB178_1		RFC 10 (non-coding)	RFC 10 (non-coding)	CONFIRMED		CONFIRMED
K575015	BB179	pSB1C3	DH10B-GEM	TRUE	illumina	BB179_1		RFC 10 (non-coding)	RFC 10 (non-coding)	CONFIRMED		CONFIRMED
K523004	BB180	pSB1C3	DH10B-GEM	TRUE	illumina	BB180_1		RFC 10 (non-coding)	RFC 10 (non-coding)	CONFIRMED		CONFIRMED
K575020	BB181	pSB1C3	DH10B-GEM	TRUE	illumina	BB181_1		RFC 10 (non-coding)	RFC 10 (non-coding)	CONFIRMED		CONFIRMED
I13543	BB182	pSB1A2	DH10B-GEM	TRUE	illumina	BB182_1	Reassigned BioBrick	RFC 10 (non-coding)	RFC 10 (non-coding)	DISCREPANCY	1 16 bp→91 bp, 204 T→C, 639 G→A	DISCREPANCY	3273 Δ1 bp	BioBrick suffix is deleted with 16 bp replaced with 91 other bp
I13543	BB182	pSB1A2	DH10B-GEM	TRUE	nanopore	BB182_N	Reassigned BioBrick	RFC 10 (non-coding)	RFC 10 (non-coding)	DISCREPANCY	1 16 bp→91 bp, 204 T→C, 639 G→A	DISCREPANCY	3273 Δ1 bp	BioBrick suffix is deleted with 16 bp replaced with 91 other bp
K1061003	BB186	pSB1C3	DH10B-GEM	TRUE	illumina	BB186_1	Reassigned BioBrick	RFC 10 (protein-coding)	RFC 10 (protein-coding)	DISCREPANCY	759 G→A	CONFIRMED
K1061003	BB186	pSB1C3	DH10B-GEM	TRUE	nanopore	BB186_N	Reassigned BioBrick	RFC 10 (protein-coding)	RFC 10 (protein-coding)	DISCREPANCY	759 G→A	CONFIRMED
J61000	BB187	pSB1A2	DH10B-GEM	TRUE	illumina	BB187_1		RFC 10 (non-coding)	RFC 10 (non-coding)	DISCREPANCY	1 T→G, 204 T→C, 639 G→A	DISCREPANCY	2137 T→C, 2146 +A, 2158 +T
E0020	BB188	pSB1A2	DH10B-GEM	TRUE	illumina	BB188_1		RFC 10 (protein-coding)	RFC 10 (protein-coding)	DISCREPANCY	204 T→C, 639 G→A	CONFIRMED
E0022	BB189	pSB1A2	DH10B-GEM	TRUE	illumina	BB189_1		RFC 10 (protein-coding)	RFC 10 (protein-coding)	DISCREPANCY	204 T→C, 639 G→A	CONFIRMED
E0032	BB190	pSB1A2	DH10B-GEM	TRUE	illumina	BB190_1		RFC 10 (protein-coding)	RFC 10 (protein-coding)	DISCREPANCY	204 T→C, 639 G→A	CONFIRMED
R0011	BB191	pSB1A2	DH10B-GEM	TRUE	illumina	BB191_1		RFC 10 (non-coding)	RFC 10 (non-coding)	DISCREPANCY	204 T→C, 639 G→A	CONFIRMED
R0040	BB192	pSB1A2	DH10B-GEM	TRUE	illumina	BB192_1		RFC 10 (non-coding)	RFC 10 (non-coding)	DISCREPANCY	204 T→C, 639 G→A	CONFIRMED
J36335	BB193	pSB1C3	DH10B-GEM	TRUE	illumina	BB193_1		RFC 10 (non-coding)	RFC 10 (non-coding)	CONFIRMED		DISCREPANCY	3391 +GA
K1166002	BB200	pSB1C3	DH10B-GEM	TRUE	illumina	BB200_1		RFC 23	RFC 23	CONFIRMED		CONFIRMED
K1166002	BB200	pSB1C3	DH10B-GEM	TRUE	illumina	BB200_2		RFC 23	RFC 23	CONFIRMED		CONFIRMED
K523006	BB204	pSB1C3	DH10B-GEM	TRUE	illumina	BB204_1		RFC 10 (non-coding)	RFC 10 (non-coding)	CONFIRMED		CONFIRMED
K575021	BB205	pSB1C3	DH10B-GEM	TRUE	illumina	BB205_1		RFC 10 (non-coding)	RFC 10 (non-coding)	DISCREPANCY	26 G→A	CONFIRMED
K525710	BB208	pSB1C3	DH10B-GEM	TRUE	illumina	BB208_1		RFC 10 (non-coding)	RFC 10 (non-coding)	CONFIRMED		CONFIRMED
K590034	BB209	pSB1C3	DH10B-GEM	TRUE	illumina	BB209_1		RFC 10 (protein-coding)	RFC 10 (protein-coding)	CONFIRMED		CONFIRMED
K576003	BB211	pSB1C3	DH10B-GEM	TRUE	illumina	BB211_1		RFC 10 (non-coding)	RFC 10 (non-coding)	CONFIRMED		CONFIRMED
K607035	BB213	pSB1C3	DH10B-GEM	TRUE	illumina	BB213_1		RFC 10 (non-coding)	RFC 10 (non-coding)	CONFIRMED		CONFIRMED
K733008	BB214	pSB1C3	DH10B-GEM	TRUE	illumina	BB214_1		RFC 10 (non-coding)	RFC 10 (non-coding)	CONFIRMED		CONFIRMED
K607038	BB215	pSB1C3	DH10B-GEM	TRUE	illumina	BB215_1	Reassigned BioBrick	RFC 10 (non-coding)	RFC 10 (non-coding)	CONFIRMED		CONFIRMED
K607038	BB215	pSB1C3	DH10B-GEM	TRUE	nanopore	BB215_N	Reassigned BioBrick	RFC 10 (non-coding)	RFC 10 (non-coding)	CONFIRMED		CONFIRMED
K733010	BB218	pSB1C3	DH10B-GEM	TRUE	illumina	BB218_1		RFC 10 (non-coding)	RFC 10 (non-coding)	CONFIRMED		CONFIRMED
K733013	BB220	pSB1C3	DH10B-GEM	TRUE	illumina	BB220_1		RFC 10 (non-coding)	RFC 10 (non-coding)	CONFIRMED		CONFIRMED
K592101	BB238	pSB1C3	DH10B-GEM	TRUE	illumina	BB238_1		RFC 10 (protein-coding)	RFC 10 (protein-coding)	CONFIRMED	16 +C	CONFIRMED
I6057	BB239	pSB1C3	DH10B-GEM	TRUE	illumina	BB239_1		RFC 10 (non-coding)	RFC 10 (non-coding)	DISCREPANCY	2054 +26 bp	DISCREPANCY	3264 Δ1 bp	Partial duplication of insulating terminator in backbone
I746375	BB240	pSB1C3	DH10B-GEM	TRUE	illumina	BB240_1		RFC 10 (non-coding)	RFC 10 (non-coding)	DISCREPANCY	338 A→G	DISCREPANCY	3264 Δ1 bp, 3288 Δ2 bp, 3,306 Δ1 bp
K598014	BB252	pSB1C3	DH10B-GEM	TRUE	illumina	BB252_1		RFC 10 (non-coding)	RFC 10 (non-coding)	CONFIRMED		CONFIRMED
K777117	BB255	pSB1C3	DH10B-GEM	TRUE	illumina	BB255_1		RFC 10 (protein-coding)	RFC 10 (protein-coding)	CONFIRMED		CONFIRMED
K801012	BB258	pSB1C3	DH10B-GEM	TRUE	illumina	BB258_1	Reassigned BioBrick	RFC 10 (non-coding)	RFC 10 (non-coding)	DISCREPANCY	34 G→AC, 413 C→T, 818 T→C, 1478 C→T	CONFIRMED
K801012	BB258	pSB1C3	DH10B-GEM	TRUE	nanopore	BB258_N	Reassigned BioBrick	RFC 10 (non-coding)	RFC 10 (non-coding)	DISCREPANCY	34 G→AC, 413 C→T, 818 T→C, 1478 C→T	CONFIRMED
K567008	BB259	pSB1C3	DH10B-GEM	TRUE	illumina	BB259_1		RFC 10 (non-coding)	RFC 10 (non-coding)	DISCREPANCY	1933 C→T	CONFIRMED
K936000	BB260	pSB1C3	DH10B-GEM	TRUE	illumina	BB260_1		RFC 10 (protein-coding)	RFC 10 (protein-coding)	CONFIRMED		CONFIRMED
K567015	BB261	pSB1C3	DH10B-GEM	TRUE	illumina	BB261_1		RFC 10 (non-coding)	RFC 10 (non-coding)	CONFIRMED		CONFIRMED
K876000	BB262	pSB1C3	DH10B-GEM	TRUE	illumina	BB262_1		RFC 10 (non-coding)	RFC 10 (non-coding)	CONFIRMED		CONFIRMED
K777113	BB253	pSB1C3	DH10B-GEM	FALSE	illumina	BB253_1		RFC 10 (protein-coding)	RFC 10 (protein-coding)	CONFIRMED		CONFIRMED
K567018	BB263	pSB1C3	DH10B-GEM	TRUE	nanopore	BB263_N		RFC 10 (non-coding)	RFC 10 (non-coding)	CONFIRMED		DISCREPANCY	3243 C→A
K773002	BB264	pSB1C3	DH10B-GEM	TRUE	illumina	BB264_1		RFC 10 (protein-coding)	RFC 10 (protein-coding)	CONFIRMED		CONFIRMED
K747000	BB265	pSB1C3	DH10B-GEM	TRUE	illumina	BB265_1		RFC 10 (non-coding)	RFC 10 (non-coding)	DISCREPANCY	1385 G→C	CONFIRMED
K747001	BB267	pSB1C3	DH10B-GEM	TRUE	illumina	BB267_1		RFC 10 (non-coding)	RFC 10 (non-coding)	DISCREPANCY	3 C→G, 1385 G→C	CONFIRMED		SpeI site in suffix is mutated
K654058	BB271	pSB1C3	DH10B-GEM	TRUE	illumina	BB271_1		RFC 10 (protein-coding)	RFC 10 (protein-coding)	CONFIRMED		CONFIRMED
K639003	BB272	pSB1C3	DH10B-GEM	TRUE	illumina	BB272_1		RFC 10 (non-coding)	RFC 10 (non-coding)	DISCREPANCY	2042 Δ2 bp	DISCREPANCY	2572 AAAGAGGAGAAA→TCACACAGGAC
K634001	BB273	pSB1C3	DH10B-GEM	TRUE	illumina	BB273_1		RFC 10 (protein-coding)	RFC 10 (protein-coding)	DISCREPANCY	982 A→G	CONFIRMED
K606017	BB274	pSB1C3	DH10B-GEM	TRUE	illumina	BB274_1		RFC 10 (non-coding)	RFC 10 (non-coding)	CONFIRMED		CONFIRMED
K624003	BB275	pSB1C3	DH10B-GEM	TRUE	illumina	BB275_1		RFC 10 (non-coding)	RFC 10 (non-coding)	CONFIRMED		CONFIRMED
K627011	BB276	pSB1C3	DH10B-GEM	TRUE	illumina	BB276_1		RFC 23	RFC 23	DISCREPANCY	413 C→T, 818 T→C, 1478 C→T	CONFIRMED
K624000	BB277	pSB1C3	DH10B-GEM	TRUE	illumina	BB277_1		RFC 10 (non-coding)	RFC 10 (non-coding)	CONFIRMED		CONFIRMED
K624004	BB278	pSB1C3	DH10B-GEM	TRUE	illumina	BB278_1		RFC 10 (non-coding)	RFC 10 (non-coding)	CONFIRMED		CONFIRMED
K592016	BB279	pSB1C3	DH10B-GEM	TRUE	illumina	BB279_1		RFC 10 (non-coding)	RFC 10 (non-coding)	CONFIRMED		CONFIRMED
K581005	BB280	pSB1C3	DH10B-GEM	TRUE	illumina	BB280_1		RFC 10 (non-coding)	RFC 10 (non-coding)	CONFIRMED		CONFIRMED
K592018	BB281	pSB1C3	DH10B-GEM	TRUE	illumina	BB281_1		RFC 10 (non-coding)	RFC 10 (non-coding)	CONFIRMED		CONFIRMED
K516132	BB282	pSB1C3	DH10B-GEM	TRUE	illumina	BB282_1		RFC 10 (non-coding)	RFC 10 (non-coding)	CONFIRMED		CONFIRMED
K797001	BB283	pSB1C3	DH10B-GEM	TRUE	illumina	BB283_2		RFC 10 (non-coding)	RFC 10 (non-coding)	CONFIRMED		CONFIRMED
K541501	BB286	pSB1C3	DH10B-GEM	TRUE	illumina	BB286_2		RFC 10 (non-coding)	RFC 10 (non-coding)	CONFIRMED		CONFIRMED
K541502	BB288	pSB1C3	DH10B-GEM	TRUE	illumina	BB288_2		RFC 10 (non-coding)	RFC 10 (non-coding)	CONFIRMED		CONFIRMED
K914011	BB289	pSB1C3	DH10B-GEM	TRUE	illumina	BB289_2		RFC 10 (non-coding)	RFC 10 (non-coding)	CONFIRMED		CONFIRMED
J52011	BB290	pSB1C3	DH10B-GEM	TRUE	illumina	BB290_1		RFC 23	RFC 23	CONFIRMED		CONFIRMED
R0063	BB291	pSB1A2	DH10B-GEM	TRUE	illumina	BB291_1		RFC 10 (non-coding)	RFC 10 (non-coding)	DISCREPANCY	204 T→C, 639 G→A	CONFIRMED
R0065	BB293	pSB1A2	DH10B-GEM	TRUE	illumina	BB293_1		RFC 10 (non-coding)	RFC 10 (non-coding)	DISCREPANCY	204 T→C, 639 G→A	CONFIRMED
I759014	BB294	pSB1C3	DH10B-GEM	TRUE	illumina	BB294_1		RFC 10 (non-coding)	RFC 10 (non-coding)	CONFIRMED		CONFIRMED
R1051	BB295	pSB1A2	DH10B-GEM	TRUE	illumina	BB295_1		RFC 10 (non-coding)	RFC 10 (non-coding)	DISCREPANCY	204 T→C, 639 G→A	CONFIRMED
I759016	BB296	pSB1C3	DH10B-GEM	TRUE	illumina	BB296_1		RFC 10 (non-coding)	RFC 10 (non-coding)	DISCREPANCY	2073 C→A	MUTATED	IS5 insertion within the tetR gene
R1062	BB297	pSB1A2	DH10B-GEM	TRUE	illumina	BB297_1		RFC 10 (non-coding)	RFC 10 (non-coding)	DISCREPANCY	204 T→C, 639 G→A	CONFIRMED
I759017	BB298	pSB1C3	DH10B-GEM	TRUE	illumina	BB298_1		RFC 10 (non-coding)	RFC 10 (non-coding)	CONFIRMED		CONFIRMED
E0430	BB299	pSB1A2	DH10B-GEM	TRUE	illumina	BB299_1		RFC 10 (non-coding)	RFC 10 (non-coding)	DISCREPANCY	204 T→C, 639 G→A	DISCREPANCY	2072 T→A
P0312	BB300	pSB1C3	DH10B-GEM	TRUE	illumina	BB300_2	Reassigned BioBrick	RFC 10 (non-coding)	RFC 10 (non-coding)	CONFIRMED		CONFIRMED
E0420	BB301	pSB1AK3	DH10B-GEM	TRUE	illumina	BB301_1	Reassigned Backbone	RFC 10 (non-coding)	RFC 10 (non-coding)	DISCREPANCY	34 Δ2 bp, 282 T→C, 717 G→A	CONFIRMED
I759019	BB302	pSB1C3	DH10B-GEM	TRUE	illumina	BB302_1		RFC 10 (non-coding)	RFC 10 (non-coding)	CONFIRMED		MUTATED	891-bp deletion, Missing S03724 part of composite part due to deletion through B0015 double terminator
I759020	BB303	pSB1C3	DH10B-GEM	TRUE	illumina	BB303_1		RFC 10 (non-coding)	RFC 10 (non-coding)	DISCREPANCY	1635 A→G	MUTATED	531-bp deletion, Missing the end of the Biobrick through the suffix	The end of the part is deleted. Confirmed this is top BLAST match to desired part.
K1149051	BB304	pSB1C3	DH10B-GEM	TRUE	nanopore	BB304_N		RFC 10 (non-coding)	RFC 10 (non-coding)	CONFIRMED		CONFIRMED
K1061001	BB305	pSB1C3	DH10B-GEM	TRUE	illumina	BB305_1		RFC 10 (protein-coding)	RFC 10 (protein-coding)	DISCREPANCY	759 G→A	CONFIRMED
K1061001	BB305	pSB1C3	DH10B-GEM	TRUE	illumina	BB305_2		RFC 10 (protein-coding)	RFC 10 (protein-coding)	DISCREPANCY	759 G→A	CONFIRMED
K1061001	BB305	pSB1C3	DH10B-GEM	TRUE	illumina	BB305_4		RFC 10 (protein-coding)	RFC 10 (protein-coding)	DISCREPANCY	759 G→A	CONFIRMED
I712058	BB306	pSB1C3	DH10B-GEM	TRUE	illumina	BB306_1		RFC 23	RFC 23	CONFIRMED		DISCREPANCY	2725 Δ1 bp, 2731 +A, 2788 Δ1 bp, 2794 +A
I712058	BB306	pSB1C3	DH10B-GEM	TRUE	illumina	BB306_2		RFC 23	RFC 23	CONFIRMED		DISCREPANCY	2725 Δ1 bp, 2731 +A, 2788 Δ1 bp, 2794 +A
I712058	BB306	pSB1C3	DH10B-GEM	TRUE	illumina	BB306_4		RFC 23	RFC 23	CONFIRMED		DISCREPANCY	2725 Δ1 bp, 2731 +A, 2788 Δ1 bp, 2794 +A
I712088	BB307	pSB1C3	DH10B-GEM	TRUE	illumina	BB307_1		RFC 23	RFC 23	DISCREPANCY	210 A→G, 1014 A→G	DISCREPANCY	2930 C→T, 3978 1 bp→16 bp, 3984 +A, 4119 Δ1 bp, 4125 +A
I712088	BB307	pSB1C3	DH10B-GEM	TRUE	illumina	BB307_3		RFC 23	RFC 23	DISCREPANCY	210 A→G, 1014 A→G	DISCREPANCY	2930 C→T, 3978 1 bp→16 bp, 3984 +A, 4119 Δ1 bp, 4125 +A
I712088	BB307	pSB1C3	DH10B-GEM	TRUE	illumina	BB307_4		RFC 23	RFC 23	DISCREPANCY	210 A→G, 1014 A→G	DISCREPANCY	2930 C→T, 3978 1 bp→16 bp, 3984 +A, 4119 Δ1 bp, 4125 +A
I759005	BB308	pSB1C3	DH10B-GEM	TRUE	illumina	BB308_1		RFC 10 (non-coding)	RFC 10 (non-coding)	CONFIRMED		CONFIRMED
I759005	BB308	pSB1C3	DH10B-GEM	TRUE	illumina	BB308_2		RFC 10 (non-coding)	RFC 10 (non-coding)	CONFIRMED		CONFIRMED
I759005	BB308	pSB1C3	DH10B-GEM	TRUE	illumina	BB308_4		RFC 10 (non-coding)	RFC 10 (non-coding)	CONFIRMED		CONFIRMED
S03749	BB309	pSB1C3	DH10B-GEM	TRUE	illumina	BB309_1		RFC 10 (non-coding)	RFC 10 (non-coding)	BACKBONE		MUTATED	IS4 family transposase insertion in BioBrick		Experience: Fails!
S03749	BB309	pSB1C3	DH10B-GEM	TRUE	illumina	BB309_2		RFC 10 (non-coding)	RFC 10 (non-coding)	BACKBONE		MUTATED	IS4 family transposase insertion in BioBrick		Experience: Fails!
S03749	BB309	pSB1C3	DH10B-GEM	TRUE	illumina	BB309_4		RFC 10 (non-coding)	RFC 10 (non-coding)	BACKBONE		MUTATED	IS4 family transposase insertion in BioBrick		Experience: Fails!
J45319	BB310	pSB1C3	DH10B-GEM	TRUE	illumina	BB310_1		RFC 10 (non-coding)	RFC 10 (non-coding)	CONFIRMED		CONFIRMED
J45319	BB310	pSB1C3	DH10B-GEM	TRUE	illumina	BB310_4		RFC 10 (non-coding)	RFC 10 (non-coding)	CONFIRMED		CONFIRMED
I712669	BB311	pSB1C3	DH10B-GEM	TRUE	illumina	BB311_1		RFC 23	RFC 23	CONFIRMED		DISCREPANCY	2725 Δ1 bp, 2731 +A
I712669	BB311	pSB1C3	DH10B-GEM	TRUE	illumina	BB311_4		RFC 23	RFC 23	CONFIRMED		DISCREPANCY	2725 Δ1 bp, 2731 +A
I761014	BB312	pSB1C3	DH10B-GEM	TRUE	illumina	BB312_1		RFC 10 (non-coding)	RFC 10 (non-coding)	BACKBONE	1912 C→T	CONFIRMED
I761014	BB312	pSB1C3	DH10B-GEM	TRUE	illumina	BB312_4		RFC 10 (non-coding)	RFC 10 (non-coding)	BACKBONE	1912 C→T	CONFIRMED
K115001	BB314	pSB1C3	DH10B-GEM	TRUE	illumina	BB314_1		RFC 10 (non-coding)	RFC 10 (non-coding)	CONFIRMED		CONFIRMED
K115002	BB315	pSB1C3	DH10B-GEM	TRUE	illumina	BB315_1		RFC 10 (non-coding)	RFC 10 (non-coding)	CONFIRMED		CONFIRMED
K588001	BB318	pSB1C3	DH10B-GEM	TRUE	illumina	BB318_1		RFC 10 (non-coding)	RFC 10 (non-coding)	DISCREPANCY	Mutation in BioBrick suffic 1 2 bp→CA, 7 T→C	CONFIRMED
K515100	BB320	pSB1C3	DH10B-GEM	TRUE	illumina	BB320_1		RFC 10 (non-coding)	RFC 10 (non-coding)	CONFIRMED		CONFIRMED
K611025	BB322	pSB1C3	DH10B-GEM	TRUE	illumina	BB322_1		RFC 10 (non-coding)	RFC 10 (non-coding)	CONFIRMED		CONFIRMED
K523013	BB323	pSB1C3	DH10B-GEM	TRUE	illumina	BB323_N		RFC 10 (non-coding)	RFC 10 (non-coding)	CONFIRMED		CONFIRMED
K611026	BB324	pSB1C3	DH10B-GEM	TRUE	illumina	BB324_1		RFC 10 (non-coding)	RFC 10 (non-coding)	CONFIRMED		CONFIRMED
K523014	BB325	pSB1C3	DH10B-GEM	TRUE	illumina	BB325_1		RFC 10 (non-coding)	RFC 10 (non-coding)	DISCREPANCY	1599 C→A	CONFIRMED
K569017	BB326	pSB1C3	DH10B-GEM	TRUE	illumina	BB326_1		RFC 23	RFC 23	CONFIRMED		CONFIRMED
K523015	BB327	pSB1C3	DH10B-GEM	TRUE	illumina	BB327_1		RFC 10 (non-coding)	RFC 10 (non-coding)	CONFIRMED		DISCREPANCY	3681 2 bp→CG
K523020	BB328	pSB1C3	DH10B-GEM	TRUE	illumina	BB328_1		RFC 10 (non-coding)	RFC 10 (non-coding)	DISCREPANCY	2019 (A)8→9	MUTATED	3671 Δ53 bp, 4249 G→A	Deletion seems to be in the middle of the fusion protein	Warning: Part submitted to Registry is believed to contain major errors
K617004	BB329	pSB1C3	DH10B-GEM	TRUE	illumina	BB329_1		RFC 10 (non-coding)	RFC 10 (non-coding)	CONFIRMED		CONFIRMED
K523022	BB330	pSB1C3	DH10B-GEM	TRUE	illumina	BB330_1		RFC 10 (non-coding)	RFC 10 (non-coding)	DISCREPANCY	1141 A→G	MUTATED	2696 Δ918 bp
S04602	BB331	pSB1C3	DH10B-GEM	TRUE	illumina	BB331_1		RFC 10 (non-coding)	RFC 10 (non-coding)	CONFIRMED		CONFIRMED
K516011	BB337	pSB1C3	DH10B-GEM	TRUE	illumina	BB337_1		RFC 10 (non-coding)	RFC 10 (non-coding)	CONFIRMED		CONFIRMED
K817023	BB338	pSB1C3	DH10B-GEM	TRUE	illumina	BB338_1		RFC 10 (non-coding)	RFC 10 (non-coding)	CONFIRMED		CONFIRMED
K516030	BB339	pSB1C3	DH10B-GEM	TRUE	illumina	BB339_1		RFC 10 (non-coding)	RFC 10 (non-coding)	CONFIRMED		CONFIRMED
K817024	BB340	pSB1C3	DH10B-GEM	TRUE	illumina	BB340_1		RFC 10 (non-coding)	RFC 10 (non-coding)	CONFIRMED		CONFIRMED
K516031	BB341	pSB1C3	DH10B-GEM	TRUE	illumina	BB341_1		RFC 10 (non-coding)	RFC 10 (non-coding)	CONFIRMED		CONFIRMED
K763001	BB342	pSB1C3	DH10B-GEM	TRUE	illumina	BB342_1		RFC 10 (non-coding)	RFC 10 (non-coding)	CONFIRMED		CONFIRMED
K516022	BB345	pSB1C3	DH10B-GEM	TRUE	illumina	BB345_1		RFC 10 (non-coding)	RFC 10 (non-coding)	CONFIRMED		CONFIRMED
K523023	BB346	pSB1C3	DH10B-GEM	TRUE	illumina	BB346_1		RFC 10 (non-coding)	RFC 10 (non-coding)	CONFIRMED		CONFIRMED
K880005	BB362	pSB1C3	DH10B-GEM	TRUE	nanopore	BB362_N		RFC 10 (non-coding)	RFC 10 (non-coding)	CONFIRMED		CONFIRMED
J23117	BB373	J61002	DH10B-GEM	FALSE	illumina	BB373_1		Anderson Promoter Series	Anderson Promoter Series	DISCREPANCY	1047 T→C, 1482 G→A, 2915 A→T	CONFIRMED
J23117	BB373	J61002	DH10B-GEM	FALSE	illumina	BB373_2		Anderson Promoter Series	Anderson Promoter Series	DISCREPANCY	1047 T→C, 1482 G→A, 2915 A→T	CONFIRMED
J23117	BB373	J61002	DH10B-GEM	FALSE	illumina	BB373_3		Anderson Promoter Series	Anderson Promoter Series	DISCREPANCY	1047 T→C, 1482 G→A, 2915 A→T	CONFIRMED
J23117	BB373	J61002	DH10B-GEM	FALSE	illumina	BB373_4		Anderson Promoter Series	Anderson Promoter Series	DISCREPANCY	1047 T→C, 1482 G→A, 2915 A→T	CONFIRMED
R0079	BB376	pSB1A2	DH10B-GEM	TRUE	illumina	BB376_1		RFC 10 (non-coding)	RFC 10 (non-coding)	DISCREPANCY	204 T→C, 639 G→A	CONFIRMED
R0071	BB377	pSB1A2	DH10B-GEM	TRUE	illumina	BB377_1		RFC 10 (non-coding)	RFC 10 (non-coding)	DISCREPANCY	204 T→C, 639 G→A	CONFIRMED
R0080	BB378	pSB1A2	DH10B-GEM	TRUE	illumina	BB378_1		RFC 10 (non-coding)	RFC 10 (non-coding)	DISCREPANCY	204 T→C, 639 G→A	CONFIRMED
I13602	BB379	pSB1A2	DH10B-GEM	TRUE	illumina	BB379_1		RFC 10 (non-coding)	RFC 10 (non-coding)	DISCREPANCY	204 T→C, 639 G→A	CONFIRMED
I0466	BB382	pSB1A2	DH10B-GEM	TRUE	illumina	BB382_1		RFC 10 (non-coding)	RFC 10 (non-coding)	DISCREPANCY	204 T→C, 639 G→A	CONFIRMED
C0261	BB383	pSB1A2	DH10B-GEM	TRUE	illumina	BB383_1		RFC 10 (non-coding)	RFC 10 (non-coding)	DISCREPANCY	204 T→C, 639 G→A	CONFIRMED
E0024	BB386	pSB1A2	DH10B-GEM	TRUE	illumina	BB386_1		RFC 10 (protein-coding)	RFC 10 (protein-coding)	DISCREPANCY	204 T→C, 639 G→A	CONFIRMED
E0034	BB388	pSB1A2	DH10B-GEM	TRUE	illumina	BB388_1		RFC 10 (protein-coding)	RFC 10 (protein-coding)	DISCREPANCY	204 T→C, 639 G→A	CONFIRMED
C0160	BB389	pSB1A2	DH10B-GEM	TRUE	illumina	BB389_1		RFC 10 (protein-coding)	RFC 10 (protein-coding)	DISCREPANCY	204 T→C, 639 G→A	CONFIRMED
I13601	BB392	pSB1A2	DH10B-GEM	TRUE	illumina	BB392_1		RFC 10 (protein-coding)	RFC 10 (protein-coding)	DISCREPANCY	204 T→C, 639 G→A	DISCREPANCY	2080 41 bp→41 bp, 2134 Δ1 bp, 2877 +39 bp
K541503	BB396	pSB1C3	DH10B-GEM	TRUE	illumina	BB396_1		RFC 10 (non-coding)	RFC 10 (non-coding)	CONFIRMED		CONFIRMED
K738002	BB397	pSB1C3	DH10B-GEM	TRUE	illumina	BB397_1		RFC 10 (non-coding)	RFC 10 (non-coding)	CONFIRMED		CONFIRMED
K541505	BB398	pSB1C3	DH10B-GEM	TRUE	illumina	BB398_1		RFC 10 (protein-coding)	RFC 10 (protein-coding)	CONFIRMED		CONFIRMED
K863206	BB399	pSB1C3	DH10B-GEM	TRUE	illumina	BB399_1		RFC 10 (non-coding)	RFC 10 (non-coding)	CONFIRMED		CONFIRMED
K541506	BB400	pSB1C3	DH10B-GEM	TRUE	illumina	BB400_1		RFC 10 (protein-coding)	RFC 10 (protein-coding)	CONFIRMED		CONFIRMED
K875009	BB401	pSB1C3	DH10B-GEM	TRUE	illumina	BB401_1		RFC 10 (protein-coding)	RFC 10 (protein-coding)	CONFIRMED		CONFIRMED
K541526	BB402	pSB1C3	DH10B-GEM	TRUE	illumina	BB402_1		RFC 10 (protein-coding)	RFC 10 (protein-coding)	CONFIRMED		CONFIRMED
K895000	BB403	pSB1C3	DH10B-GEM	TRUE	illumina	BB403_1		RFC 10 (non-coding)	RFC 10 (non-coding)	CONFIRMED		CONFIRMED
K592020	BB404	pSB1C3	DH10B-GEM	TRUE	illumina	BB404_1		RFC 10 (non-coding)	RFC 10 (non-coding)	CONFIRMED		DISCREPANCY	3309 T→C
K581008	BB405	pSB1C3	DH10B-GEM	TRUE	illumina	BB405_1		RFC 10 (non-coding)	RFC 10 (non-coding)	CONFIRMED		DISCREPANCY	Duplication of 2054-2530
K118005	BB408	pSB1C3	DH10B-GEM	TRUE	illumina	BB408_1	Reassigned BioBrick	RFC 10 (non-coding)	RFC 10 (non-coding)	CONFIRMED		CONFIRMED
K118005	BB408	pSB1C3	DH10B-GEM	TRUE	nanopore	BB408_N	Reassigned BioBrick	RFC 10 (non-coding)	RFC 10 (non-coding)	CONFIRMED		CONFIRMED
K1031410	BB411	pSB1C3	DH10B-GEM	TRUE	illumina	BB411_1	Reassigned BioBrick	RFC 10 (protein-coding)	RFC 10 (protein-coding)	DISCREPANCY	2,070 G→ATT	CONFIRMED
K1031410	BB411	pSB1C3	DH10B-GEM	TRUE	nanopore	BB411_N	Reassigned BioBrick	RFC 10 (protein-coding)	RFC 10 (protein-coding)	DISCREPANCY	2,070 G→ATT	CONFIRMED
K539421	BB418	pSB1C3	DH10B-GEM	TRUE	illumina	BB418_1		RFC 10 (non-coding)	RFC 10 (non-coding)	CONFIRMED		CONFIRMED
K539119	BB420	pSB1C3	DH10B-GEM	TRUE	illumina	BB420_1		RFC 10 (protein-coding)	RFC 10 (protein-coding)	CONFIRMED		CONFIRMED
K517003	BB421	pSB1C3	DH10B-GEM	TRUE	illumina	BB421_1		RFC 10 (protein-coding)	RFC 10 (protein-coding)	CONFIRMED		DISCREPANCY	2950, C→T
K517005	BB422	pSB1C3	DH10B-GEM	TRUE	illumina	BB422_1		RFC 10 (protein-coding)	RFC 10 (protein-coding)	DISCREPANCY	2695 +T	DISCREPANCY	2,722 Δ1 bp
K519010	BB423	pSB1C3	DH10B-GEM	TRUE	illumina	BB423_1		RFC 10 (protein-coding)	RFC 10 (protein-coding)	DISCREPANCY	2063 T→A	CONFIRMED
K861173	BB424	pSB1C3	DH10B-GEM	TRUE	illumina	BB424_1		RFC 10 (non-coding)	RFC 10 (non-coding)	CONFIRMED		CONFIRMED
K540001	BB425	pSB1C3	DH10B-GEM	TRUE	illumina	BB425_1		RFC 10 (non-coding)	RFC 10 (non-coding)	DISCREPANCY	2054 +43 bp	CONFIRMED
K577894	BB521	pSB1C3	DH10B-GEM	TRUE	illumina	BB521_1		RFC 10 (non-coding)	RFC 10 (non-coding)	CONFIRMED		CONFIRMED
K895004	BB523	pSB1C3	DH10B-GEM	TRUE	illumina	BB523_1		RFC 10 (protein-coding)	RFC 10 (protein-coding)	CONFIRMED		CONFIRMED
K861090	BB524	pSB1C3	DH10B-GEM	TRUE	illumina	BB524_1		RFC 23	RFC 23	CONFIRMED		CONFIRMED
K861172	BB525	pSB1C3	DH10B-GEM	TRUE	nanopore	BB525_N		RFC 10 (non-coding)	RFC 10 (non-coding)	CONFIRMED		CONFIRMED
K747018	BB526	pSB1C3	DH10B-GEM	TRUE	illumina	BB526_1		RFC 10 (non-coding)	RFC 10 (non-coding)	DISCREPANCY	1385 G→C	CONFIRMED
R0040	BB527	pSB1C3	DH10B-GEM	TRUE	illumina	BB527_1		RFC 10 (non-coding)	RFC 10 (non-coding)	CONFIRMED		CONFIRMED
K747019	BB528	pSB1C3	DH10B-GEM	TRUE	illumina	BB528_1		RFC 10 (non-coding)	RFC 10 (non-coding)	DISCREPANCY	1385 G→C	CONFIRMED
R0062	BB529	pSB1C3	DH10B-GEM	TRUE	illumina	BB529_1		RFC 10 (non-coding)	RFC 10 (non-coding)	CONFIRMED		CONFIRMED
K747020	BB530	pSB1C3	DH10B-GEM	TRUE	illumina	BB530_1		RFC 10 (non-coding)	RFC 10 (non-coding)	DISCREPANCY	1385 G→C	CONFIRMED
R0063	BB531	pSB1C3	DH10B-GEM	TRUE	illumina	BB531_1		RFC 10 (non-coding)	RFC 10 (non-coding)	DISCREPANCY	1973 C→T	CONFIRMED
K747021	BB532	pSB1C3	DH10B-GEM	TRUE	illumina	BB532_1		RFC 10 (non-coding)	RFC 10 (non-coding)	DISCREPANCY	1385 G→C	CONFIRMED
R0065	BB533	pSB1C3	DH10B-GEM	TRUE	illumina	BB533_1		RFC 10 (non-coding)	RFC 10 (non-coding)	CONFIRMED		CONFIRMED
K747022	BB534	pSB1C3	DH10B-GEM	TRUE	illumina	BB534_1		RFC 10 (non-coding)	RFC 10 (non-coding)	DISCREPANCY	1385 G→C	CONFIRMED
R1062	BB535	pSB1C3	DH10B-GEM	TRUE	illumina	BB535_1		RFC 10 (non-coding)	RFC 10 (non-coding)	DISCREPANCY	96 A→G	CONFIRMED
K747023	BB536	pSB1C3	DH10B-GEM	TRUE	illumina	BB536_1		RFC 10 (non-coding)	RFC 10 (non-coding)	DISCREPANCY	1385 G→C	CONFIRMED
E0422	BB537	pSB1C3	DH10B-GEM	TRUE	illumina	BB537_1		RFC 10 (non-coding)	RFC 10 (non-coding)	DISCREPANCY	803 G→A, 1598 A→G	CONFIRMED
K731520	BB538	pSB1C3	DH10B-GEM	TRUE	illumina	BB538_1		RFC 10 (non-coding)	RFC 10 (non-coding)	CONFIRMED		DISCREPANCY	3,309 +A
K844006	BB539	pSB1C3	DH10B-GEM	TRUE	illumina	BB539_1		RFC 23	RFC 23	CONFIRMED		CONFIRMED
K808032	BB540	pSB1C3	DH10B-GEM	TRUE	illumina	BB540_1		RFC 10 (non-coding)	RFC 10 (non-coding)	CONFIRMED		DISCREPANCY	3282 Δ2 bp
K844007	BB541	pSB1C3	DH10B-GEM	TRUE	illumina	BB541_1		RFC 23	RFC 23	CONFIRMED		CONFIRMED
K808000	BB542	pSB1C3	DH10B-GEM	TRUE	illumina	BB542_1		RFC 10 (non-coding)	RFC 10 (non-coding)	CONFIRMED		CONFIRMED
K844008	BB543	pSB1C3	DH10B-GEM	TRUE	illumina	BB543_1		RFC 23	RFC 23	CONFIRMED		CONFIRMED
K731721	BB554	pSB3C5	DH10B-GEM	TRUE	nanopore	BB554_N	Reassigned Backbone	RFC 10 (non-coding)	RFC 10 (non-coding)	DISCREPANCY	650 C→T, 950 T→C, 1042 +G, 1215 C→T, 1729 Δ1 bp	CONFIRMED
K3174002	JEB1204	pSB1C3	DH10B-GEM	TRUE	illumina	JEB1204_1		RFC 10 (non-coding)	RFC 10 (non-coding)	CONFIRMED		CONFIRMED
K3174002	JEB1204	pSB1C3	DH10B-GEM	TRUE	illumina	JEB1204_2		RFC 10 (non-coding)	RFC 10 (non-coding)	CONFIRMED		CONFIRMED
K3174003	JEB1205	pSB1C3	DH10B-GEM	TRUE	illumina	JEB1205_1		RFC 10 (non-coding)	RFC 10 (non-coding)	DISCREPANCY	2019 (A)8→7	CONFIRMED
K3174003	JEB1205	pSB1C3	DH10B-GEM	TRUE	illumina	JEB1205_2		RFC 10 (non-coding)	RFC 10 (non-coding)	DISCREPANCY	2019 (A)8→7	CONFIRMED
K3174003	JEB1205	pSB1C3	DH10B-GEM	TRUE	illumina	JEB1205_3		RFC 10 (non-coding)	RFC 10 (non-coding)	DISCREPANCY	2019 (A)8→7	CONFIRMED
K3174004	JEB1206	pSB1C3	DH10B-GEM	TRUE	illumina	JEB1206_1		RFC 10 (non-coding)	RFC 10 (non-coding)	DISCREPANCY	107 C→T, 736 T→C, 1288 T→C, ~400 bp insertion	DISCREPANCY	Directly after the BFP and the BioBrick cloning scar, contains a ~400-bp fragment of the E. coli K-12 genome overlapping two phage-related genes, the end of WP_003826190.1 and the beginning of NP_309660.1
K3174004	JEB1206	pSB1C3	DH10B-GEM	TRUE	illumina	JEB1206_2		RFC 10 (non-coding)	RFC 10 (non-coding)	DISCREPANCY	107 C→T, 736 T→C, 1288 T→C, ~400 bp insertion	DISCREPANCY	Directly after the BFP and the BioBrick cloning scar, contains a ~400-bp fragment of the E. coli K-12 genome overlapping two phage-related genes, the end of WP_003826190.1 and the beginning of NP_309660.1
K3174004	JEB1206	pSB1C3	DH10B-GEM	TRUE	illumina	JEB1206_3		RFC 10 (non-coding)	RFC 10 (non-coding)	DISCREPANCY	107 C→T, 736 T→C, 1288 T→C, ~400 bp insertion	DISCREPANCY	Directly after the BFP and the BioBrick cloning scar, contains a ~400-bp fragment of the E. coli K-12 genome overlapping two phage-related genes, the end of WP_003826190.1 and the beginning of NP_309660.1
K3174006	JEB1207	pSB1C3	DH10B-GEM	TRUE	illumina	JEB1207_1		RFC 10 (non-coding)	RFC 10 (non-coding)	DISCREPANCY	1633 G→A	CONFIRMED
K3174006	JEB1207	pSB1C3	DH10B-GEM	TRUE	illumina	JEB1207_2		RFC 10 (non-coding)	RFC 10 (non-coding)	DISCREPANCY	1633 G→A	CONFIRMED
K3174006	JEB1207	pSB1C3	DH10B-GEM	TRUE	illumina	JEB1207_3		RFC 10 (non-coding)	RFC 10 (non-coding)	DISCREPANCY	1633 G→A	CONFIRMED
K3174007	JEB1208	pSB1C3	DH10B-GEM	TRUE	illumina	JEB1208_1		RFC 10 (non-coding)	RFC 10 (non-coding)	CONFIRMED		CONFIRMED
K3174007	JEB1208	pSB1C3	DH10B-GEM	TRUE	illumina	JEB1208_2		RFC 10 (non-coding)	RFC 10 (non-coding)	CONFIRMED		CONFIRMED
K3174007	JEB1208	pSB1C3	DH10B-GEM	TRUE	illumina	JEB1208_3		RFC 10 (non-coding)	RFC 10 (non-coding)	CONFIRMED		CONFIRMED
K3174002	JEB1209	pSB1C3	DH10B-GEM	TRUE	illumina	JEB1209_1		RFC 10 (non-coding)	RFC 10 (non-coding)	CONFIRMED		CONFIRMED
K3174003	JEB1210	pSB1C3	DH10B-GEM	TRUE	illumina	JEB1210_1		RFC 10 (non-coding)	RFC 10 (non-coding)	DISCREPANCY	2019 (A)8→7	CONFIRMED
K3174004	JEB1211	pSB1C3	DH10B-GEM	TRUE	illumina	JEB1211_1		RFC 10 (non-coding)	RFC 10 (non-coding)	DISCREPANCY	107 C→T, 736 T→C, 1288 T→C, ~400 bp insertion	DISCREPANCY	Directly after the BFP and the BioBrick cloning scar, contains a ~400-bp fragment of the E. coli K-12 genome overlapping two phage-related genes, the end of WP_003826190.1 and the beginning of NP_309660.1
K3174006	JEB1212	pSB1C3	DH10B-GEM	TRUE	illumina	JEB1212_1		RFC 10 (non-coding)	RFC 10 (non-coding)	DISCREPANCY	1633 G→A	CONFIRMED
K3174007	JEB1213	pSB1C3	DH10B-GEM	TRUE	illumina	JEB1213_1		RFC 10 (non-coding)	RFC 10 (non-coding)	CONFIRMED		CONFIRMED
K3174002	JEB1240	pSB1C3	TOP10	TRUE	illumina	JEB1240		RFC 10 (non-coding)	RFC 10 (non-coding)	CONFIRMED		CONFIRMED
K3174003	JEB1241	pSB1C3	TOP10	TRUE	illumina	JEB1241		RFC 10 (non-coding)	RFC 10 (non-coding)	DISCREPANCY	2019 (A)8→7	CONFIRMED
K3174004	JEB1242	pSB1C3	TOP10	TRUE	illumina	JEB1242		RFC 10 (non-coding)	RFC 10 (non-coding)	DISCREPANCY	107 C→T, 736 T→C, 1288 T→C, ~400 bp insertion	DISCREPANCY	Directly after the BFP and the BioBrick cloning scar, contains a ~400-bp fragment of the E. coli K-12 genome overlapping two phage-related genes, the end of WP_003826190.1 and the beginning of NP_309660.1
K3174006	JEB1243	pSB1C3	TOP10	TRUE	illumina	JEB1243		RFC 10 (non-coding)	RFC 10 (non-coding)	DISCREPANCY	1633 G→A	CONFIRMED
K3174007	JEB1244	pSB1C3	TOP10	TRUE	illumina	JEB1244		RFC 10 (non-coding)	RFC 10 (non-coding)	CONFIRMED		CONFIRMED
E. coli genome	JEB1203	NA	DH10B-GEM	FALSE	illumina	JEB1203		NA	NA	CONFIRMED		CONFIRMED
E. coli genome	JEB1206	NA	DH10GFP	FALSE	illumina	JEB1216		NA	NA	CONFIRMED		DISCREPANCY	Nonsynonymous mutation in uspF and an IS4 element insertion in mdtL
