## Supplemental Tables S1-S6 for "Measuring the burden of hundreds of BioBricks defines an evolutionary limit on constructability in synthetic biology": Table S5 - BFP and RFP all measurements.csv

# strain Ð transformed strain ID
# isolate Ð different numbers for different transformants/freezer stocks of same accession
# vector Ð vector backbone housing the BioBrick; NA = no plasmid control
# accession Ð BioBrick accession number in the iGEM Registry of Standard Biological Parts (https://igem.org/Registry); NA = no plasmid control
# FP Ð fluorescent protein series
# plate Ð microplate assay
# well Ð position in 96-well microplate assay
# growth.rate Ðmaximum specific growth rate (per hour)
# GFP.rate Ð maximum GFP production rate (GFP per hour); set to NA for strains with parts that interfere with GFP measurements
# other.rate Ð maximum BFP or RFP production rate (BFP or RFP per hour)
# max.growth.rate.time Ð time at which maxium growth rate was achieved (in minutes)
# max.GFP.rate.time Ð time at which maxium GFP production rate was achieved (in minutes)
# max.other.rate.time Ð time at which maxium BFP or RFP production rate was achieved (in minutes)
strain	isolate	vector	accession	FP	plate	well	growth.rate	GFP.rate	other.rate	max.growth.rate.time	max.GFP.rate.time	max.other.rate.time
JEB1204	1	pSB13C	K3174002	BFP	exp061	A2	0.680909499	4050.16446	2982.68314	190	270	490
JEB1204	1	pSB13C	K3174002	BFP	exp061	B2	0.68405699	4315.599792	3335.897014	190	270	520
JEB1204	1	pSB13C	K3174002	BFP	exp061	C2	0.701226	3870.87448	3143.397298	190	260	550
JEB1204	1	pSB13C	K3174002	BFP	exp061	D2	0.654476346	4147.77307	3331.591905	190	260	180
JEB1204	1	pSB13C	K3174002	BFP	exp061	E8	0.705570011	4823.965235	3786.087551	190	260	180
JEB1204	1	pSB13C	K3174002	BFP	exp061	F8	0.714544752	4732.49319	3978.577921	190	260	160
JEB1204	1	pSB13C	K3174002	BFP	exp061	G8	0.697915558	4803.691411	3728.764698	190	250	180
JEB1204	1	pSB13C	K3174002	BFP	exp061	H8	0.716031379	4399.794709	3805.15992	180	260	190
JEB1205	1	pSB13C	K3174003	BFP	exp061	A3	0.720484622	4317.278414	2948.218831	190	260	220
JEB1205	1	pSB13C	K3174003	BFP	exp061	B3	0.748903786	4571.203195	3391.749463	170	260	190
JEB1205	1	pSB13C	K3174003	BFP	exp061	C3	0.737031706	4515.478435	3474.066934	190	270	190
JEB1205	1	pSB13C	K3174003	BFP	exp061	D3	0.738321016	4653.003096	3501.507087	170	250	190
JEB1205	1	pSB13C	K3174003	BFP	exp061	E9	0.756847658	4821.635888	3643.731586	170	240	190
JEB1205	1	pSB13C	K3174003	BFP	exp061	F9	0.753248725	4798.236927	3766.970552	170	240	190
JEB1205	1	pSB13C	K3174003	BFP	exp061	G9	0.746533289	4781.847004	3620.453722	160	240	190
JEB1205	1	pSB13C	K3174003	BFP	exp061	H9	0.760225123	4593.823989	3624.362712	160	240	190
JEB1206	1	pSB13C	K3174004	BFP	exp061	A4	0.743244042	4242.99537	4468.616567	160	230	530
JEB1206	1	pSB13C	K3174004	BFP	exp061	B4	0.721101315	4391.188228	4702.887413	180	220	490
JEB1206	1	pSB13C	K3174004	BFP	exp061	C4	0.739163895	4534.880026	5002.003032	150	220	280
JEB1206	1	pSB13C	K3174004	BFP	exp061	D4	0.74252116	4473.121889	5021.03552	160	220	300
JEB1206	1	pSB13C	K3174004	BFP	exp061	E10	0.756992306	4661.78721	5080.586971	150	220	280
JEB1206	1	pSB13C	K3174004	BFP	exp061	F10	0.763559235	4508.604179	4993.109101	150	210	270
JEB1206	1	pSB13C	K3174004	BFP	exp061	G10	0.75081181	4511.890079	5060.911529	160	220	270
JEB1206	1	pSB13C	K3174004	BFP	exp061	H10	0.791038176	4264.632698	4585.643899	140	210	440
JEB1207	1	pSB13C	K3174006	BFP	exp061	A5	0.903962697	5782.523051	2849.527553	150	230	180
JEB1207	1	pSB13C	K3174006	BFP	exp061	B5	0.916839317	6090.819592	2971.870507	150	220	160
JEB1207	1	pSB13C	K3174006	BFP	exp061	C5	0.939475944	6197.297772	3242.0727	150	220	160
JEB1207	1	pSB13C	K3174006	BFP	exp061	D5	0.939225537	6131.353132	3375.861464	140	210	160
JEB1207	1	pSB13C	K3174006	BFP	exp061	E11	0.992282234	6288.143303	3386.514409	140	200	160
JEB1207	1	pSB13C	K3174006	BFP	exp061	F11	0.93353611	6204.779529	3369.24008	140	210	160
JEB1207	1	pSB13C	K3174006	BFP	exp061	G11	0.974723086	6063.659132	3167.068009	140	200	160
JEB1207	1	pSB13C	K3174006	BFP	exp061	H11	0.989463003	5766.380132	3146.805249	140	210	160
JEB1208	1	pSB13C	K3174007	BFP	exp061	A6	0.833761239	4848.251435	4022.674244	180	250	190
JEB1208	1	pSB13C	K3174007	BFP	exp061	B6	0.889684398	5299.043486	4218.946814	130	200	180
JEB1208	1	pSB13C	K3174007	BFP	exp061	C6	0.833111366	5391.724723	4746.271058	160	240	190
JEB1208	1	pSB13C	K3174007	BFP	exp061	D6	0.849122447	5226.758294	4764.260844	160	230	180
JEB1208	1	pSB13C	K3174007	BFP	exp061	E12	0.887750079	4994.730808	4627.441481	150	230	160
JEB1208	1	pSB13C	K3174007	BFP	exp061	F12	0.880625494	4792.173477	4537.754778	150	230	170
JEB1208	1	pSB13C	K3174007	BFP	exp061	G12	0.897547849	4371.068454	3913.204772	150	220	200
JEB1208	1	pSB13C	K3174007	BFP	exp061	H12	0.984710891	5257.111411	3751.260963	110	220	360
JEB1209	2	pSB13C	K3174002	BFP	exp061	A8	0.7318491	4709.883967	3599.043966	210	270	280
JEB1209	2	pSB13C	K3174002	BFP	exp061	B8	0.711925557	4854.892434	3719.503739	180	270	280
JEB1209	2	pSB13C	K3174002	BFP	exp061	C8	0.707799952	4745.667502	3852.281106	190	260	270
JEB1209	2	pSB13C	K3174002	BFP	exp061	D8	0.694070079	4534.037178	4044.23607	170	270	190
JEB1209	2	pSB13C	K3174002	BFP	exp061	E2	0.689657432	4272.196332	3781.156734	190	270	180
JEB1209	2	pSB13C	K3174002	BFP	exp061	F2	0.682460674	3973.657329	3578.974874	190	340	190
JEB1209	2	pSB13C	K3174002	BFP	exp061	G2	0.623410824	4056.595489	3388.15056	250	340	490
JEB1209	2	pSB13C	K3174002	BFP	exp061	H2	0.671301485	3875.657011	3398.282919	160	270	500
JEB1210	2	pSB13C	K3174003	BFP	exp061	A9	0.673336537	4647.23845	3317.482206	190	250	550
JEB1210	2	pSB13C	K3174003	BFP	exp061	B9	0.730770982	4734.464864	3459.490244	170	240	550
JEB1210	2	pSB13C	K3174003	BFP	exp061	C9	0.720378183	4692.760069	3605.227892	170	240	190
JEB1210	2	pSB13C	K3174003	BFP	exp061	D9	0.724562827	4609.674519	3640.358262	160	240	530
JEB1210	2	pSB13C	K3174003	BFP	exp061	E3	0.698679337	4559.12611	3501.880358	170	250	190
JEB1210	2	pSB13C	K3174003	BFP	exp061	F3	0.729747705	4262.920972	3365.856101	170	250	190
JEB1210	2	pSB13C	K3174003	BFP	exp061	G3	0.753750349	4137.393231	3182.354157	160	370	190
JEB1210	2	pSB13C	K3174003	BFP	exp061	H3	0.715719717	4139.872991	3362.010429	160	350	190
JEB1211	2	pSB13C	K3174004	BFP	exp061	A10	0.777351611	4260.153271	4599.778401	160	230	280
JEB1211	2	pSB13C	K3174004	BFP	exp061	B10	0.752674884	4315.265436	4730.821877	150	210	280
JEB1211	2	pSB13C	K3174004	BFP	exp061	C10	0.741016205	4586.79756	4918.329154	150	220	270
JEB1211	2	pSB13C	K3174004	BFP	exp061	D10	0.749456011	4364.071973	4888.588618	150	220	280
JEB1211	2	pSB13C	K3174004	BFP	exp061	E4	0.727547605	4445.652973	4900.13437	160	220	160
JEB1211	2	pSB13C	K3174004	BFP	exp061	F4	0.748664044	4301.166131	4746.342153	150	230	140
JEB1211	2	pSB13C	K3174004	BFP	exp061	G4	0.787297019	4181.388934	4952.619396	140	220	440
JEB1211	2	pSB13C	K3174004	BFP	exp061	H4	0.762624477	4126.179674	4812.736471	150	220	130
JEB1212	2	pSB13C	K3174006	BFP	exp061	A11	0.933992202	5784.501905	2798.231545	150	210	180
JEB1212	2	pSB13C	K3174006	BFP	exp061	B11	0.924403957	5928.094804	2918.588547	150	210	160
JEB1212	2	pSB13C	K3174006	BFP	exp061	C11	0.921231335	6082.832313	3026.049466	150	210	160
JEB1212	2	pSB13C	K3174006	BFP	exp061	D11	0.934776497	5895.885649	3037.237196	130	210	160
JEB1212	2	pSB13C	K3174006	BFP	exp061	E5	0.892722781	6032.022939	3251.785529	150	210	160
JEB1212	2	pSB13C	K3174006	BFP	exp061	F5	0.91391778	5868.644829	3017.43742	150	210	160
JEB1212	2	pSB13C	K3174006	BFP	exp061	G5	0.938389927	5836.433149	3009.15208	140	220	160
JEB1212	2	pSB13C	K3174006	BFP	exp061	H5	0.92814647	5655.56657	3029.625418	150	210	160
JEB1213	2	pSB13C	K3174007	BFP	exp061	A12	0.863195656	4542.011233	3681.770087	170	240	190
JEB1213	2	pSB13C	K3174007	BFP	exp061	B12	0.779075742	4534.953222	3778.694403	150	220	200
JEB1213	2	pSB13C	K3174007	BFP	exp061	C12	0.812091415	4823.122948	4077.851679	150	230	180
JEB1213	2	pSB13C	K3174007	BFP	exp061	D12	0.831878919	4670.832675	4184.277504	150	220	180
JEB1213	2	pSB13C	K3174007	BFP	exp061	E6	0.816453329	5145.283246	4624.904883	160	230	180
JEB1213	2	pSB13C	K3174007	BFP	exp061	F6	0.815889134	5024.974424	4394.898865	150	230	180
JEB1213	2	pSB13C	K3174007	BFP	exp061	G6	0.820770626	5032.384415	4386.486813	160	230	180
JEB1213	2	pSB13C	K3174007	BFP	exp061	H6	0.840580172	4698.743739	4345.367595	150	220	180
BB105	1	J61002	J23100	RFP	exp057	C1	0.893441609	11489.63444	5161.910713	150	210	130
BB105	1	J61002	J23100	RFP	exp057	D7	0.901635252	12961.5952	5246.691016	160	200	140
BB105	1	J61002	J23100	RFP	exp057	F3	0.917751711	11197.57469	5253.106056	160	210	130
BB105	1	J61002	J23100	RFP	exp057	G9	0.909208495	11478.72563	5134.795823	160	210	120
BB106	1	J61002	J23101	RFP	exp057	C2	0.901387704	12386.0099	6327.880218	170	230	130
BB106	1	J61002	J23101	RFP	exp057	D8	0.918617289	10659.43619	5758.536634	150	220	110
BB106	1	J61002	J23101	RFP	exp057	F4	0.879118607	10190.64798	5255.725724	160	240	120
BB106	1	J61002	J23101	RFP	exp057	G10	0.876411958	10636.94888	5963.638032	160	200	120
BB107	1	J61002	J23102	RFP	exp057	C3	0.879002496	10091.63592	4935.776979	160	200	130
BB107	1	J61002	J23102	RFP	exp057	D9	0.876222049	11218.2829	5127.049096	160	230	140
BB107	1	J61002	J23102	RFP	exp057	F5	0.871763687	9445.705107	4879.021967	160	240	120
BB107	1	J61002	J23102	RFP	exp057	G11	0.892809818	11507.46416	5100.933285	170	230	140
BB108	1	J61002	J23103	RFP	exp057	C4	1.195614948	16541.95669	8.409040669	120	180	120
BB108	1	J61002	J23103	RFP	exp057	D10	1.260831349	16516.68764	9.397832462	110	150	140
BB108	1	J61002	J23103	RFP	exp057	F6	1.26680905	17285.91291	14.64509871	110	190	110
BB108	1	J61002	J23103	RFP	exp057	G12	1.224814722	19332.93347	11.97026289	120	170	150
BB109	1	J61003	J23104	RFP	exp057	C5	0.977997117	17306.11425	4243.33785	120	160	110
BB109	1	J61004	J23104	RFP	exp057	D11	1.05414474	15209.87539	3955.953883	110	190	110
BB109	1	J61005	J23104	RFP	exp057	F7	1.026374812	14390.76805	4100.624187	110	170	100
BB109	1	J61006	J23104	RFP	exp057	H2	0.98780077	16269.19475	3876.920356	130	190	110
BB110	1	J61007	J23105	RFP	exp057	C6	1.217685502	14591.22379	983.6165933	110	190	110
BB110	1	J61008	J23105	RFP	exp057	D12	1.201514004	16980.7739	1159.092912	110	180	110
BB110	1	J61009	J23105	RFP	exp057	F8	1.225573512	14695.96335	878.7016838	110	170	110
BB110	1	J61010	J23105	RFP	exp057	H3	1.175818487	15674.11146	924.783289	120	200	120
BB111	1	J61011	J23106	RFP	exp057	C7	1.161104336	13760.52842	1611.764007	120	190	110
BB111	1	J61012	J23106	RFP	exp057	E2	1.121135062	14019.46426	1515.763935	120	170	120
BB111	1	J61013	J23106	RFP	exp057	F9	1.172311991	15303.2765	1530.178698	110	190	110
BB111	1	J61014	J23106	RFP	exp057	H4	1.117099544	14736.56363	1555.269721	120	200	120
BB112	1	J61015	J23107	RFP	exp057	C8	1.128381584	18308.80388	2196.716186	110	190	110
BB112	1	J61016	J23107	RFP	exp057	E3	1.108009162	16506.49434	2110.634538	110	180	110
BB112	1	J61017	J23107	RFP	exp057	F10	1.141026648	16675.82589	2063.789892	110	150	110
BB112	1	J61018	J23107	RFP	exp057	H5	1.082603102	17042.05753	2006.56682	120	160	120
BB113	1	J61019	J23110	RFP	exp057	C9	1.112355945	13500.82202	3663.27471	110	200	110
BB113	1	J61020	J23110	RFP	exp057	E4	1.092223406	12571.88999	3161.256605	110	200	110
BB113	1	J61021	J23110	RFP	exp057	F11	1.068786412	13017.99433	3539.068295	110	200	110
BB113	1	J61022	J23110	RFP	exp057	H6	1.106103036	14168.42709	3784.419161	120	210	120
BB114	1	J61023	J23112	RFP	exp057	C10	1.244627268	18742.90346	11.36797731	100	120	430
BB114	1	J61024	J23112	RFP	exp057	E5	1.202245672	20581.74038	12.64692401	100	130	200
BB114	1	J61025	J23112	RFP	exp057	F12	1.165010113	22870.0813	22.00206954	110	140	110
BB114	1	J61026	J23112	RFP	exp057	H7	1.152248425	22377.25518	11.13029874	100	160	140
BB127	1	J61027	J23113	RFP	exp057	C11	1.197425784	15650.5289	6.247517349	110	190	160
BB127	1	J61028	J23113	RFP	exp057	E7	1.170749457	16146.11459	22.43844972	120	180	130
BB127	1	J61029	J23113	RFP	exp057	G1	1.196134226	16759.90462	29.10294181	120	180	130
BB127	1	J61030	J23113	RFP	exp057	H8	1.17457936	18574.81578	17.06974224	120	190	130
BB128	1	J61031	J23114	RFP	exp057	C12	1.239456146	16681.35182	251.7380123	110	190	110
BB128	1	J61032	J23114	RFP	exp057	E8	1.240896019	15504.18881	229.6314233	110	190	110
BB128	1	J61033	J23114	RFP	exp057	G2	1.169653737	15587.76449	159.6769387	120	140	120
BB128	1	J61034	J23114	RFP	exp057	H9	1.173298646	17427.3045	226.5654553	120	180	120
BB129	1	J61035	J23115	RFP	exp057	D1	1.182759374	16134.96475	280.5841884	120	190	120
BB129	1	J61036	J23115	RFP	exp057	E9	1.19098077	17013.33314	312.5491205	120	180	120
BB129	1	J61037	J23115	RFP	exp057	G3	1.165087826	16121.6394	279.963281	120	190	120
BB129	1	J61038	J23115	RFP	exp057	H10	1.187726606	16058.55342	274.6606178	120	170	120
BB130	1	J61039	J23116	RFP	exp057	D2	1.242574743	16840.34427	250.3983872	110	180	110
BB130	1	J61040	J23116	RFP	exp057	E10	1.237437443	15967.38172	223.7216627	110	170	110
BB130	1	J61041	J23116	RFP	exp057	G4	1.205979051	16316.93742	224.7459128	110	190	110
BB130	1	J61042	J23116	RFP	exp057	H11	1.211350196	19545.04115	237.951924	110	160	110
BB131	1	J61043	J23118	RFP	exp057	D3	1.09953787	13802.26106	2544.589721	110	190	110
BB131	1	J61044	J23118	RFP	exp057	E11	1.108893316	13256.01943	2696.907986	110	170	110
BB131	1	J61045	J23118	RFP	exp057	F2	1.076252666	13575.2079	2541.009193	110	210	110
BB131	1	J61046	J23118	RFP	exp057	G5	1.105043213	15464.15571	2741.031519	110	190	110
BB373	1	J61047	J23117	RFP	exp057	D4	1.222341741	14581.53022	45.44333504	110	190	510
BB373	1	J61048	J23117	RFP	exp057	E12	1.242900543	15584.68958	58.45279335	110	200	540
BB373	1	J61049	J23117	RFP	exp057	E6	1.160888298	18250.23845	88.70670463	120	180	120
BB373	1	J61050	J23117	RFP	exp057	G6	0.908944586	16826.37647	56.75933877	110	160	120
