## Supplemental Tables S1-S6 for "Measuring the burden of hundreds of BioBricks defines an evolutionary limit on constructability in synthetic biology": Table S6 - BFP and RFP results.csv

# accession Ð BioBrick accession number in the iGEM Registry of Standard Biological Parts (https://igem.org/Registry)
# strain Ð all transformed strain IDs tested with this BioBrick
# isolate Ð different numbers for different transformants/freezer stocks of same accession
# vector Ð vector backbone housing the BioBrick; NA = no plasmid control
# plate Ð microplate assay
# replicates Ð total number of wells measured with this BioBrick
# growth.rate.mean, growth.rate.sd, growth.rate.sem, growth.rate.95CI.range Ð for growth rate: mean, standard deviation, standared error of the mean, ± 95% confidence interval
# GFP.rate.mean, GFP.rate.sd, GFP.rate.sem, GFP.rate.95CI.range Ð for GFP production rate: mean, standard deviation, standared error of the mean, ± 95% confidence interval
# other.rate.mean, other.rate.sd, other.rate.sem, other.rate.95CI.range Ð for BFP or RFP production rate: mean, standard deviation, standared error of the mean, ± 95% confidence interval
accession	strain	isolate	vector	plate	replicates	growth.rate.mean	growth.rate.sd	growth.rate.sem	growth.rate.95CI.range	GFP.rate.mean	GFP.rate.sd	GFP.rate.sem	GFP.rate.95LCI.range	other.rate.mean	other.rate.sd	other.rate.sem	other.rate.95CI.range
K3174002	JEB1204	1	pSB13C	exp061	8	0.694341317	0.02049492	0.007246048	0.017134182	4393.044543	363.7068191	128.5897791	304.0665101	3511.519931	359.6328295	127.1494062	300.6605695
K3174003	JEB1205	1	pSB13C	exp061	8	0.745199491	0.012909527	0.004564207	0.010792635	4631.563369	170.8260714	60.39613676	142.8141697	3496.382611	250.3306317	88.50524362	209.2816455
K3174004	JEB1206	1	pSB13C	exp061	8	0.751053992	0.020573145	0.007273705	0.01719958	4448.63746	141.6806372	50.09166967	118.4479769	4864.349254	240.7798891	85.12854617	201.2970248
K3174006	JEB1207	1	pSB13C	exp061	8	0.948688491	0.033079029	0.011695203	0.02765476	6065.619455	193.0466713	68.25230517	161.391056	3188.619996	197.8019786	69.9335602	165.3665925
K3174007	JEB1208	1	pSB13C	exp061	8	0.88203922	0.048819292	0.017260226	0.040813949	5022.607761	341.8675859	120.8684441	285.8084542	4322.726869	397.9435415	140.6942884	332.6891263
K3174002	JEB1209	2	pSB13C	exp061	8	0.689059388	0.032511788	0.011494653	0.027180535	4377.823405	383.1144652	135.4514181	320.2917083	3670.203746	225.0951405	79.58315014	188.1842468
K3174003	JEB1210	2	pSB13C	exp061	8	0.718368205	0.023905016	0.008451699	0.019985093	4472.931401	250.9563705	88.72647568	209.8047762	3429.332456	152.930445	54.06907734	127.8530515
K3174004	JEB1211	2	pSB13C	exp061	8	0.755828982	0.019349395	0.006841044	0.016176499	4322.584494	146.1880481	51.68528006	122.2162667	4818.668805	119.7000975	42.32037533	100.0717859
K3174006	JEB1212	2	pSB13C	exp061	8	0.923447619	0.014762614	0.005219372	0.012341854	5885.49777	135.2737132	47.82647996	113.0916544	3011.0134	127.107716	44.93936396	106.2647099
K3174007	JEB1213	2	pSB13C	exp061	8	0.822491874	0.024343535	0.008606739	0.020351705	4809.038238	235.2696652	83.18038782	196.6903623	4184.281479	323.7481999	114.4622738	270.6602685
J23100	BB105	1	J61002	exp057	4	0.905509267	0.010395481	0.005197741	0.01654153	11781.88249	798.0080789	399.0040395	1269.80893	5199.125902	59.72053392	29.86026696	95.028696
J23101	BB106	1	J61002	exp057	4	0.89388389	0.019927621	0.009963811	0.031709292	10968.26074	969.5075102	484.7537551	1542.7028	5826.445152	447.4338847	223.7169423	711.967156
J23102	BB107	1	J61002	exp057	4	0.879949513	0.009077188	0.004538594	0.014443831	10565.77202	964.6950236	482.3475118	1535.04506	5010.695332	121.9722937	60.98614683	194.085138
J23103	BB108	1	J61002	exp057	4	1.237017517	0.03325515	0.016627575	0.052916365	17419.37268	1324.666689	662.3333444	2107.8403	11.10555868	2.796640554	1.398320277	4.4500792
J23104	BB109	1	J61002	exp057	4	1.01157936	0.035232113	0.017616057	0.056062154	15793.98811	1267.880254	633.9401268	2017.48042	4044.209069	161.8738484	80.93692419	257.577416
J23105	BB110	1	J61002	exp057	4	1.205147876	0.021968286	0.010984143	0.034956445	15485.51812	1109.732157	554.8660786	1765.83151	986.5486195	122.7817132	61.39085659	195.3731045
J23106	BB111	1	J61002	exp057	4	1.142912733	0.027903635	0.013951817	0.04440091	14454.9582	700.1983653	350.0991826	1114.17185	1553.24409	42.29049645	21.14524823	67.293617
J23107	BB112	1	J61002	exp057	4	1.115005124	0.025527005	0.012763502	0.040619161	17133.29541	814.9238118	407.4619059	1296.72564	2094.426859	80.38201623	40.19100812	127.905725
J23110	BB113	1	J61002	exp057	4	1.0948672	0.019315774	0.009657887	0.030735707	13314.78336	683.9328166	341.9664083	1088.28973	3537.004692	269.7831971	134.8915986	429.28527
J23112	BB114	1	J61002	exp057	4	1.191032869	0.041551187	0.020775594	0.066117211	21142.99508	1878.090468	939.0452341	2988.46104	14.2868174	5.186443978	2.593221989	8.25278974
J23113	BB127	1	J61002	exp057	4	1.184722207	0.014020582	0.007010291	0.022309874	16782.84097	1277.921608	638.960804	2033.45845	18.71466278	9.659510153	4.829755077	15.3704362
J23114	BB128	1	J61002	exp057	4	1.205826137	0.039696156	0.019848078	0.063165442	16300.15241	923.1900154	461.5950077	1469.00132	216.9029574	39.76462403	19.88231201	63.2743904
J23115	BB129	1	J61002	exp057	4	1.181638644	0.011540136	0.005770068	0.018362931	16332.12267	455.3615013	227.6807506	724.58177	286.939302	17.27890069	8.639450347	27.4945868
J23116	BB130	1	J61002	exp057	4	1.224335358	0.018347645	0.009173823	0.029195198	17167.42614	1625.163923	812.5819613	2585.99846	234.2044717	12.59153049	6.295765245	20.0359348
J23118	BB131	1	J61002	exp057	4	1.097431766	0.014632056	0.007316028	0.023282867	14024.41103	985.6342239	492.817112	1568.36399	2630.884605	103.3050919	51.65254597	164.381454
J23117	BB373	1	J61002	exp057	4	1.133768792	0.153879062	0.076939531	0.244855927	16310.70868	1585.859479	792.9297393	2523.45632	62.34054295	18.50184274	9.250921369	29.44056053
